# Rapidly evolving protointrons in *Saccharomyces* genomes revealed by a hungry spliceosome

**DOI:** 10.1101/515197

**Authors:** Jason Talkish, Haller Igel, Rhonda J. Perriman, Lily Shiue, Sol Katzman, Elizabeth M. Munding, Robert Shelansky, John Paul Donohue, Manuel Ares

**Affiliations:** Center for Molecular Biology of RNA, University of California, Santa Cruz, Santa Cruz, CA 95064; Department of Molecular, Cell & Developmental Biology, University of California, Santa Cruz, Santa Cruz, CA 95064; Department of Biomolecular Engineering, University of California, Santa Cruz, Santa Cruz, CA 95064

## Abstract

Introns are a prevalent feature of eukaryotic genomes, yet their origins and contributions to genome function and evolution remain mysterious. In budding yeast, repression of the highly transcribed intron-containing ribosomal protein genes (RPGs) globally increases splicing of non-RPG transcripts through reduced competition for the spliceosome. We show that under these “hungry spliceosome” conditions, splicing occurs at more than 150 previously unannotated locations we call protointrons that do not overlap known introns. Protointrons use a less constrained set of splice sites and branchpoints than standard introns, including in one case AT-AC in place of GT-AG. Protointrons are not conserved in all closely related species, suggesting that most are not under selection. Some are found in non-coding RNAs (e. g. CUTs and SUTs), where they may contribute to the creation of new genes. Others are found across boundaries between noncoding and coding sequences, or within coding sequences, where they offer pathways to the creation of new protein variants, or new regulatory controls for existing genes. We define protointrons as (1) nonconserved intron-like sequences that are (2) infrequently spliced, and importantly (3) are not currently understood to contribute to gene expression or regulation in the way that standard introns function. A very few protointrons in *S. cerevisiae* challenge this classification by their increased splicing frequency and potential function, consistent with the proposed evolutionary process of “intronization”, whereby new standard introns are created. This snapshot of intron evolution highlights the important role of the spliceosome in the expansion of transcribed genomic sequence space, providing a pathway for the rare events that may lead to the birth of new eukaryotic genes and the refinement of existing gene function.

**Author Summary:** The protein coding information in eukaryotic genes is broken by intervening sequences called introns that are removed from RNA during transcription by a large protein-RNA complex called the spliceosome. Where introns come from and how the spliceosome contributes to genome evolution are open questions. In this study, we find more than 150 new places in the yeast genome that are recognized by the spliceosome and spliced out as introns. Since they appear to have arisen very recently in evolution by sequence drift and do not appear to contribute to gene expression or its regulation, we call these protointrons. Protointrons are found in both protein-coding and non-coding RNAs and are not efficiently removed by the splicing machinery. Although most protointrons are not conserved, a few are spliced more efficiently, and are located where they might begin to play functional roles in gene expression, as predicted by the proposed process of intronization. The challenge now is to understand how spontaneously appearing splicing events like protointrons might contribute to the creation of new genes, new genetic controls, and new protein isoforms as genomes evolve.
