## Supplemental Table 5 for "Rapidly evolving protointrons in *Saccharomyces* genomes revealed by a hungry spliceosome"

### Sheet: Sheet1
1. PCR PRIMER PAIRS
Name	LeftPrimer	RightPrimer	notes
SC1-antiPDR12	cactaatgttttatgtatagaatca, AGAATTTCATTTCTATCCCA	tgttggggttgtctttgtta	not detected
SC2-antiIPT1, XLOC_000656+	ccaaatggcaaagggaatac	gattgtgctgattgattccg
SC3-SUT810, XUT16R-69	cgttggatgtacaagttgtc	tccggcattcatagacaaaa
vncSPO1	TTATCATGCCAATGCGAATC	TGTAAGCAAAATGGCGAAAA
TAF13	CGAGGGTGAGCTGGATAAGA	TTCCAATCGGAGCTTATTGC
TEL04R_12R_15R	CCATGGAAATTGAAAACGAAA	TCCAGTTTCCGTCTTATCATCA, CGCACTTCCGTGGGGATCGATTC
TEL6L	TGCACCATGGAAATTGAAAA	TCCAGTTTCCGTCTTATCATCA
YEL023C	CGATCAGGAGTCGTCATTCC	CGATGAATGTGAGGATGGATT
YFH1	TGGCGTAATGACATTGGAAA	TGGCTTTTAGAAATGGCCTTC
YRO2	GATTCCTCATCGGGTTGTTG	TTTTTCGGGTTGGAATATTACTG
YPL168W	TCAAAAACTCCTGATTCAGTGC	CTGCCAGGTTCATTCCTTCT
anti-MSS2	CCTGCAGAAATATCGGGTACA	CGAAAACGAAAACAAAAGCA
XUT9F-113	GTTGCTATTGCTCGTCCAGA	TACAAACTTCGGCGGCTAAT
ZTA1	TTTGATTGATGAAATTGGTGGA	TGCCCAATACGTATGGTTTTT
ARI1	CCAAACGCCTTTGATGAAGT	CACCAGAGCAGCAGTAGACG	not detected
BUD31	AAGGCCATCTCCAAAGACCT	GACACCTGTGTGCCCTTTTT
CDC43	GACACCATAACCTGGCTATTACA	TGCGTTCGATCAAGCAAATA
ERG5	CTGCAGGTGGTAAGCCAGTT	AAGACATCTGGACGGTCAGC	not detected
FOB1	TCCCTCTATGGGGGAATCA	TTTCTGCCACTACACCATCG
LDB16	CCTCGTGCAACTGCCTTTAT	CAGTGGGTTCATCGTCTGTG
antiASH1	TTTGATGTAAAATGAGTGAACAAGAA	AATTTTGGAAGGGCCATTTT
XUT12R-370	ACCAACTGCTCGACTGGAAG	TCCAAAACCAGTCATGCAAA
NTH1	CCCTTATGCTGTTCCTGGTG	CCAAGGCCATTTCAGTCAAG
RFU1	CCTTCCGCATCTTTATCTGG	CGCAAAAGCTCAGGGTGT
1-GTATCT, Tydelta-crossing	ACAACTTGCAGCGAAACGAT	caagGATTGATAATTGTTGGAATAaaaa	not detected
2-GTATCG, antiPHO80	TTGAAGATTGATATGTTTGGAGGA	TCATGGAAAGCACATCAGGA
3-GTACAG, MCA1	AGCAACGGCTACAACAATCC	TAATTGGCCCTTGAGTTTCG	not detected
4-GTAGCG, YEL073C	CAAGGGCTGATTTTTATTCCA	TTGCCTCCATATGGTCAAGC
5-GTATAT, XUT16R-402	CACATGGAACGAGGTTACGA	TTTCGCCGTTACCCATTTAC
6-GTATAT, YDR387C	TGTGGAATTTCTCCCCTTGA	AAGCCTTAATTTCTCACGGACA	not detected
7-several, BLM10	AAAGCTGCATTAGATCTTAGCAAAA	GAATCCATGCCATTGAACAG
8-GTATAC, SUT635	GCCATAACCCGGCTTTTAAT	TGTACCCTTCCTTAGCCTTCC
SM1-chr11:477858-478025	aactcaCAATGAACCACCAG	aacatgtctggtggagtttt	Smikatae
SM2-chr4:694795-695356	gaagacggcATCAAAATCAA	tgctcggtcatcttgtaaaa	Smikatae
SM3-chr9:235770-235912, YIL048W	ggagacagggaaagttttga	tacttcgcattggatagctc	Smikatae
SM4-chr3:222925-223078, antiYCR060W	tctgcaatgataaggagtcg	tcacgctttcaacagatctt	Smikatae
SM5-chr7:220416-220607	agtattaagaagcgggagtc	caccggatgaagccttaata	Smikatae, not detected
SM6-chr6:488565-488842, YPL115C	taacataccgcaactttgga	tgtactgcgctaacaattcA	Smikatae
SM7-chr4:281615-281686	tatagggcagaagttgaggt, TATTTTTAGTGGTAACACGG	ggttgccgtgttgttattat	Smikatae
SB1-chr13:429638-429763, YTA12	TACTAGACCAACTAACTCGA	cagtctattgtttagccggt	Sbayanus
SB2-chr15:67166-67393, YOL122C	aacaacaacaacggtgaatc	aatttaacaatccctctatcat	Sbayanus
SB3-chr10:956660-956755	aggtagtatacttgcgtgaa	tgtctctttgaacactctcg	Sbayanus
SB4-chr2:284383-284480, pastYDR013W	atcgTTTTGAGTTTCCCCTT	cttccatacgctctcattct	Sbayanus
SB5-chr11:297378-297478, YKL067W	agggagccattcatataaaAGT	aagattgggccagatttcat	Sbayanus
SB6-chr10:866331-866800	tacagaggcattgattccag	ttttcaaatgGCGAATGGTC	Sbayanus, not detected
SB7-chr8:476580-476655	ttgcgcagttattgttgtac	tgaaagacaattgggaggac	Sbayanus
2. OLIGOS for making p416-TEF1p-Cas9-NLS-CYC1t-SNR52-crRNA-BaeI plasmid
newguide1	gtagtgccctcttggGCTAGCggtaaaggtgcgcattttttcacaccctacaatgttctgttcaaaagattttggtcaaacgctgtagaa		for creating BaeI cassette for easy guide insertion
newguide2	GTTAGGGCCCTCgatcatttatctttcactgcggagaagtttcgaacgccgaaacatgcgcaccaactttcacttctacagcgtttgacc		for creating BaeI cassette for easy guide insertion
newguide3	tgatcGAGGGCCCTAACGATAGTATCAAGTCGAGTTTTAGAGCTAGAAATAGCAAGTTAAAATAAGGCTAGTCCGTTATCAACTTGAAAA		for creating BaeI cassette for easy guide insertion
newguide4	ctatagggcgaattgGGTACCAGACATAAAAAACAAAAAAAGCACCACCGACTCGGTGCCACTTTTTCAAGTTGATAACGGACTA		for creating BaeI cassette for easy guide insertion
trp1-S-ura3	attgaaaaatagcttgtcacctTACagcttttcaattcaattcatcatttt		CRISPR plasmid assembly by Gibson
Cyc-K-SNR52	TTTAATTTGCGGCCGGTACctctttgaaaagataatgtatgattatgctt		CRISPR plasmid assembly by Gibson
plasmid-K-SUP4t	cactatagggcgaattggGTACCAGACATAAAAAACAAAAAAAGCACCAC		CRISPR plasmid assembly by Gibson
SUP4t-K-plasmid	GTGGTGCTTTTTTTGTTTTTTATGTCTGGTACccaattcgccctatagtg		CRISPR plasmid assembly by Gibson
3. OLIGOS for editing: guideRNA target and rescue fragments for transplanting Sbayanus YTA12 intron and mutants into Scerevisiae
YTA12_top	GAGAAAATGATGGGGAAAAAgtttt		paired with YTA12_bot and cloned into BaeI cut CRISPR plasmid
YTA12_bot	TTTTTCCCCATCATTTTCTCgatca		paired with YTA12_top and cloned into BaeI cut CRISPR plasmid
SC2SB_top	GCTATCTGGTGTCACATTGTgtatgtgtttgccttttgcttcgttttaacccttatttttctcgtgaaaacgctttttaacttttgcc		anneal with SC2SB_bot and fill to make wt rescue fragment template
2SB-M1	GCTATCTGGTGTCACATTGTgAatgtgtttgccttttgcttcgttttaacccttatttttctcgtgaaaacgctttttaacttttgcc		anneal with SC2SB_bot and fill to make M1 rescue fragment template
2SB-M2	GCTATCTGGTGTCACATTGTgAaCgtgtttgccttttgcttcgttttaacccttatttttctcgtgaaaacgctttttaacttttgcc		anneal with SC2SB_bot and fill to make M2 rescue fragment template
2SB-M3	GCTATCTGGTGTCACATTGTgtaCgtgtttgccttttgcttcgttttaacccttatttttctcgtgaaaacgctttttaacttttgcc		anneal with SC2SB_bot and fill to make M3 rescue fragment template
SC2SB_bot	GCCAAGACTCTTGAGTGTGctatattatatttgttagtaattcaaatccttccttggagaactatagtggcaaaagttaaaaagcg		universal bottom strand for rescue fragment template
intronRegionDeletion	GCTATCTGGTGTCACATTGTCACACTCAAGAGTCTTGGC		template for deletion of Scervisiae sequence syntentic to Sbayanus intron
YTA-Lamp	CCCTTCTGGTATTATTCGGTGTCCTGTAAGATCTATATACTAATCACCAAGCTATCTGGTGTCACATTGT		amplification of rescue fragment templates
YTA-Ramp	ttgaccaagaaagtagcaacatTAGTACTCTTTCTAACTTTAAAGTTGCTTGCCAAGACTCTTGAGTGTG		amplification of rescue fragment templates
YTA-RTPCR_L	CACCAAGCTATCTGGTGTCA		amplification by RT-PCR
YTA-PCR_L	gcacatatcggttcgttcaata		amplification by PCR
YTA-PCR_R	atatgggtcaagccgtaatagg		amplification by PCR, RT-PCR, and direct Primer extension
