## Supplemental Table 8 for "Rapidly evolving protointrons in *Saccharomyces* genomes revealed by a hungry spliceosome"

### Sheet: Sheet1
chr	start	end	GeneName	value	strand
chrII	76191	76272	NUP170	0	+
chrII	331305	331440	ZTA1	0	-
chrII	661372	661621	PYC2	0	-
chrIV	655203	655272	TVP15	0	+
chrIV	658878	659073	STE5	0	+
chrIV	1501508	1501766	HSP31	0	-
chrIX	261689	261815	NEO1	0	+
chrIII	108110	108593	LDB16	0	+
chrVII	214852	215017	CDC43	0	+
chrVII	682948	683065	ESP1	0	-
chrVII	957536	957794	PHO81	0	-
chrXII	233642	233885	PDC1	0	-
chrXII	609355	609496	EST1	0	-
chrXII	848807	849095	DCR2	0	-
chrXVI	226403	226571	OYE3	0	-
chrXVI	231430	231577	YPL168W	0	+
chrXVI	231499	231577	YPL168W	0	+
chrVIII	30778	31603	VMR1	0	-
chrVIII	372187	372292	WSS1	0	+
chrVIII	400462	400648	MTC6	0	-
